# Integrating gene mutation spectra from tumors and the general population with gene expression topological networks to identify novel cancer driver genes

**DOI:** 10.1101/2023.05.02.539093

**Authors:** Dan He, Ling Li, Zhiya Lu, Shaoying Li, Tianjun Lan, Feiyi Liu, Huasong Zhang, Bingxi Lei, David N. Cooper, Huiying Zhao

## Abstract

**Background:** Understanding the genetics underlying cancer development and progression is the most important goal of biomedical research to improve patient survival rates. Recently, researchers have proposed computationally combining the mutational burden with biological networks as a novel means to identify cancer driver genes. However, these approaches treated all mutations as having the same functional impact on genes and incorporated gene-gene interaction networks without considering tissue specificity, which may have hampered our ability to identify novel cancer drivers.

**Methods:** We have developed a framework, DGAT-cancer that integrates the predicted pathogenicity of somatic mutation in cancers and germline variants in the healthy population, with topological networks of gene expression in tumor tissues, and the gene expression levels in tumor and paracancerous tissues in predicting cancer drivers. These features were filtered by an unsupervised approach, Laplacian selection, and those selected were combined by Hotelling and Box-Cox transformations to score genes. Finally, the scored genes were subjected to Gibbs sampling to determine the probability that a given gene is a cancer driver.

**Results:** This method was applied to nine types of cancer, and achieved the best area under the precision-recall curve compared to three commonly used methods, leading to the identification of 571 novel cancer drivers. One of the top genes, *EEF1A1* was experimentally confirmed as a cancer driver of glioma. Knockdown of *EEF1A1* led to a ~ 41-50% decrease in glioma size and improved the temozolomide sensitivity of glioma cells.

**Conclusion:** By combining the pathogenic status of mutational spectra in tumors alongside the spectrum of variation in the healthy population, with gene expression in both tumors and paracancerous tissues, DGAT-cancer has significantly improved our ability to detect novel cancer driver genes.
