## Additional file 2 for "Integrating gene mutation spectra from tumors and the general population with gene expression topological networks to identify novel cancer driver genes"

### Sheet: Table S2
Category	Annotation scores	Description
uEMD-Mut scores	SIFT	Sorts Intolerant From Tolerant substitutions, classifies substitutions as tolerated or deleterious.
	LRT	A Likelihood Ratio Test accurately identifies a subset of deleterious mutations that disrupt highly conserved amino acids within protein-coding sequences.
	MutationTaster	Evaluates the pathogenic potential of DNA sequence alterations.
	MutationAssessor	A functional impact score for amino acid residue changes using evolutionary conservation patterns.
	FATHMM	the Functional Analysis Through Hidden Markov Models software and server: a species-independent method with optional species-specific weightings for the prediction of the functional effects of protein missense variants.
	PROVEAN	Protein Variation Effect Analyzer, a versatile alignment-based score measures the change in sequence similarity of a query sequence to a protein sequence homolog before and after the introduction of an amino acid variation to the query sequence.
	MetaSVM	An ensemble score that integrates nine independent scores and allele frequency using support vector machine.
	MetaLR	An ensemble score that integrates nine independent scores and allele frequency using logistic regression.
	M-CAP	Mendelian Clinically Applicable Pathogenicity, a pathogenicity likelihood score based on both existing pathogenicity likelihood scores and direct measures of evolutionary conservation.
	MutPred	Models changes of structural features and functional sites between wild-type and mutant sequences.
	fathmm-MKL coding	An integrative approach to predict the functional consequences of both coding and non-coding sequence variants.
	GenoCanyon	A whole-genome annotation tool based on unsupervised statistical learning.
	integrated_fitCons	‘fitness consequence’ (fitCons) scores estimate the probability that a point mutation at each position in a genome will influence fitness.
	GERP++	A tool that uses maximum likelihood evolutionary rate estimation for position-specific scoring and subsequently defines constrained elements.
	phyloP100way_vertebrate	Detects sequences that have either come under selection, or begun to drift, on any lineage based on a phylogenetic hidden Markov model.
	phyloP20way_mammalian	Same as above
	phastCons100way_vertebrate	Identifies conserved elements in multiply aligned sequences based on a phylogenetic hidden Markov model.
	phastCons20way_mammalian	Same as above
	SiPhy	An approach identifying sequences under functional constraint, focuses on examining the substitution pattern at every site and singling out those that are biased.
uEMD-Ex score	uEMD-Ex	Measurement of the difference in density distribution of gene expression in tumor and paracancerous tissues.
Expression values	tumor_med	Median expression value in tumours
	normal_med	Median expression value in precancerous tissues
MutExTDA scores	C score	The divergence of the mutation frequency of the gene in samples from different clusters
	JSD score	The Jensen–Shannon divergence between the profiles of mutation frequency and mRNA expression of gene.
