## Additional file 3 for "Integrating gene mutation spectra from tumors and the general population with gene expression topological networks to identify novel cancer driver genes"

### Sheet: Table S7
	BLCA	BRCA	CESC	COAD	GBM	HNSC	LGG	LUAD	STAD	PCPG	TGCT	THCA
SIFT_converted_rankscore_uEMD	3640	2432	1247	6229	811	2361	186	4678	5345	10	29	12
LRT_converted_rankscore_uEMD	3777	2467	1306	6149	856	2395	187	4710	5312	5	20	8
MutationTaster_converted_rankscore_uEMD	4176	2791	1514	6743	960	2686	222	5140	5772	10	31	12
MutationAssessor_score_rankscore_uEMD	3607	2394	1236	6206	802	2346	184	4656	5299	9	28	12
FATHMM_converted_rankscore_uEMD	3524	2394	1223	6021	808	2321	186	4595	5197	10	28	12
PROVEAN_converted_rankscore_uEMD	3654	2444	1255	6252	817	2371	186	4698	5365	10	29	12
MetaSVM_rankscore_uEMD	3722	2493	1284	6380	833	2417	194	4780	5466	10	30	12
MetaLR_rankscore_uEMD	3722	2493	1284	6380	833	2417	194	4780	5466	10	30	12
M.CAP_rankscore_uEMD	3694	2474	1278	6335	816	2389	189	4745	5418	6	24	12
MutPred_rankscore_uEMD	3263	2090	1016	5197	564	2068	116	4444	4403	5	12	7
fathmm.MKL_coding_rankscore_uEMD	4198	2815	1526	6805	966	2705	225	5183	5808	10	31	12
GenoCanyon_score_rankscore_uEMD	4204	2822	1528	6815	967	2714	225	5196	5821	10	31	12
integrated_fitCons_score_rankscore_uEMD	4203	2818	1527	6803	965	2713	224	5187	5810	10	31	12
GERP.._RS_rankscore_uEMD	4202	2819	1525	6804	966	2712	225	5194	5814	10	30	12
phyloP100way_vertebrate_rankscore_uEMD	4204	2822	1528	6815	967	2714	225	5196	5821	10	31	12
phyloP20way_mammalian_rankscore_uEMD	4203	2822	1528	6814	967	2714	225	5196	5821	10	31	12
phastCons100way_vertebrate_rankscore_uEMD	2517	1676	933	4118	536	1627	119	3075	3571	5	23	10
phastCons20way_mammalian_rankscore_uEMD	4203	2822	1528	6814	967	2714	225	5196	5821	10	31	12
SiPhy_29way_logOdds_rankscore_uEMD	4190	2808	1514	6789	959	2697	225	5181	5803	8	30	11
JSD	11667	14743	11410	16037	5300	12720	11580	13822	16392	2164	5588	3742
exp_uEMD	20530	20530	0	20530	20530	20530	0	20530	20530	0	0	20530
C_score	11698	15779	12354	17384	5333	12783	12343	13921	16488	2301	5895	3905
cancer_med	20530	20530	20530	20530	20530	20530	20530	20530	20530	20240	20240	20530
normal_med	20530	20530	20530	20530	20530	20530	0	20530	20530	0	0	20530
