## Additional file 4 for "Integrating gene mutation spectra from tumors and the general population with gene expression topological networks to identify novel cancer driver genes"

### Sheet: Table S12
BLCA	BRCA	CESC	COAD	GBM	HNSC	LGG	LUAD	STAD
ARIH2	TTN	OR1S1	TTN	DOCK1	COL1A2	SCN10A	OR6C74	TTN
HDLBP	AHNAK	HK1	SYNE1	PRPF8	TDP1	PRDM9	EEF2	SYNE1
MED17	DYNC1H1	HDAC5	SYNE2	SMCHD1	KRT14	PRPF8	OR7A17	CUBN
VAPA	DST	KDM3B	AHNAK	SLC6A1	TTN	MYH8	AHNAK	ACACB
PAN2	MACF1	ALS2	MUC5B	GRIK3	FOS	CHD9	CA4	MACF1
HK1	SYNE2	ITGA4	MYCBP2	GABRG2	LOXL2	DOCK5	CAST	AHNAK2
QRICH1	LRP2	DYNC1H1	SIMC1	OGDHL	DYNC1H1	ATP10B	HSPA8	VIM
COL1A2	OGDH	CACNA1C	PRPF8	SCN1A	JUP	FRAS1	DUSP6	AHNAK
SON	COL12A1	AP3B1	SKOR2	CHD5	NPC1	SLC6A3	TTN	CD82
MEF2A	CHD3	ROCK2	FLNB	MYH3	FN1	COL1A2	SLC43A2	MUC6
BRD2	SRCAP	SCAPER	RYR3	HDAC9	VCP	KRT15	MAST2	ANK3
ANAPC7	USP34	CDH13	DST	RBM47	HSPA8	LTN1	LMNB2	FILIP1L
CHD3	SYNE1	RC3H2	OR51V1	CHD8	MMP13	MYO3A	PDCD6IP	TLN1
EIF3B	DSP	INTS2	SRRM2	TNS3	DSC2	VPS13A	EIF3B	SACS
KAT8	CNOT1	EPB41L4B	LRP1	COL1A2	KDM3B	MAP1B	CORO2A	GLI3
PSMA6	UBR4	HDLBP	COL5A1	CD163	ASAP2	DYNC1H1	SOD2	CSMD1
PNN	VCAN	LRP1	SDK1	ADAMTS3	PCDHGC5	MACF1	EEF1A1	MYO5B
FBLN1	KIAA0319L	TRPM7	ANK3	FTMT	EEF2	MYH4	DVL2	APOB
ATP9B	TAOK2	ZNFX1	HERC2	SNRNP200	EVPL	SON	PRPF8	FN1
KDM3B	KRT19	CHD8	VWF	MSR1	NCAPD2	KIF2B	FN1	PGM5
ARHGEF3	MUC5B	FLRT2	AHNAK2	MEGF10	SLC5A12		TNPO2	EEF2
DPF2	UBC	CHD3	ABCA13	KIAA0100	MGAT4C		SPOCD1	CLCN6
TBC1D5	HDLBP	FSHR	PTPRF	CACNA2D1	PUM1		SON	WIPF1
POLR1C	COL5A1	FSCN1	KRT8	DST	CLIP2		SEC14L1	REV3L
UBC	ARFGEF1	SBNO1	COL12A1	ADAM22	RAG1		ZNF768	HDLBP
FAM160B1	ATN1	GTF2IRD1	IGF2R	EEF1A1	SNRNP200		SLC15A3	ASTN2
TNFRSF21	MDN1	ACLY	DNAH11	LRP4	KRT5		PHIP	DAZAP2
CLK1	CHD6	SPTBN2	CSMD1	PNPLA6	ROCK2		EDC4	ACTA2
ACLY	HSPG2	TTN	FRYL	TLN1	TCF20		SFTPA1	MYCBP2
BTBD7	UTRN	EHMT2	GRN	F2	COL5A2		GBA2	LRP1
PPHLN1	EEF1A1	ABCD4	BMPR2	CHD9	COL6A3		INMT	AKAP13
APLP2	LRP1	DOCK7	GLI3	PUM1	TNPO2		UBC	DNAH5
YME1L1	NAV2	DAGLA	CACNA1H	SULF2	USP24		RORA	LAMA4
NSMAF	USP24	UBR2	VCP	ANKRD12	MYO1C		ZNF337	TNS1
SPTAN1	GUSB	BMS1	ESM1	CSMD2	CDH3		KDM4A	DST
EEF1A1	A2M	ADCY9	TRIOBP	HERC1	PRPF8		ATP9B	HERC2
DPAGT1	BPTF	PCNX3	AKAP13	IGF2BP1	DUOX1		MLXIP	PCNT
TBC1D20	RTN4	TMEM132A	FRAS1	KIF1B	ROCK1		TUBA1A	FBLN1
A2M	HERC1	ANLN	BNC2	SCN3A	RECQL5		CD44	MAGI2
F2RL1	TAOK3	TFCP2	MACF1	LRP1	WNK1		SLC3A2	MYOF
ABI3BP	KIAA0100	CD163	SRCAP	UNC13C	IL27RA		HSPG2	CLIP2
MRC2	ULK2	UNC79	FASN	ST14	EEF1A1		LPCAT1	MAP2
FN1	DCAF1	FZD10	ITPR3	UNC79	LTBP1		DYNC1H1	COL28A1
OSBP	PTPRF	TTC3	A2M	PREX1	ADCY9		LANCL2	ZNF43
HDAC5	LARP1	TAOK2	SVIL	NCAN	RPS6KA2		TMEM63B	DIDO1
SLC4A1AP	TLN1	THBS1	NEO1	TLN2	ANKRD52		TRAPPC10	NRP1
COQ5	POM121	COL27A1	FN1	CSMD1	CHD9			RYR3
FNBP4	CELSR1	SEC23IP	ACAN	CDK13	ARFGEF1			TACC2
EPB41L5	COL6A3	ABCA12	NIPBL	SLC12A5	ATP9A			PRPF8
COL16A1	EEF2	ZNF318	STAB1	NEO1	PAN2			MUC5B
THBS1	EIF5B	SUPT16H	YLPM1	RECQL5	LNX2			CDH23
ALS2	COL1A2	CDK13	DYNC1H1	UBE3A	IGF2R			EDNRB
ARPC4	MYOF	RALGAPA1	PKD1	MYO9B	CSPG4			ITIH5
ANKIB1	C3	UBC	LAMA2	POTEG	RSAD2			HSPA8
ZFR	ANK3	FKBP15	AGRN	PCDH9	PCDH1			FBN1
SLC24A3	FN1	EHBP1L1	RETSAT	SP100	NELL2			SYNE2
EHMT2	JCAD	MAPK8IP3	SACS	ELMO1	OGDH			CHD3
PGM5	CHD8	PPP1R12A	FBN1	OR5AR1	RC3H2			UBE3B
RHOB	EPC1	CPT1B	PLXNB2	DLC1	TNKS2			MAP1B
SLC2A3	TUBD1	CNOT1	MDN1	FN1	LRP4			CACNA1C
CACHD1		FBXO42	TNS1	ZNF318	PPP6R3			DNAH7
USP34		KDM3A	DYSF	NRXN1	PITPNM3			MDN1
MADD		NCAPD2	TLN1	CAPRIN2	CTTN			TNXB
MAP1B		NBR1	DNAH2	CHL1	LRP1			OR4A15
COPS4		SLC22A2	PXDN	PCMTD1	SBNO1			FAT2
C1S		SLC39A10	EFEMP1	FANCM	COL5A1			TSSK2
AHDC1		SH2B1	RALGAPB	MACF1	ERCC6			EML3
SEC63		PRPF8	SCN9A	ACACA	PLXNB2			SVEP1
DSP		UBR4	FRY	NOS1	TOP2A			PSME4
FLII		CFAP61	DOCK8	IGF2R	MYO1B			HSPG2
USP10		HSD17B4	COL7A1	MAPK8IP3	NFATC4			SRCAP
LARP1		MYO7A	PYGB		NISCH			UBC
RAB11FIP2		CSE1L	PSAP		MYO1G			PXDN
ANO10		KIAA0100	LAMA5		THBS1			SRRM2
COL6A3		TMTC3	SPTBN1		UBTF			GCC2
HERC4		ERCC6	TNXB		FLRT3			LTBP1
NT5E		IL3RA	SHROOM3		AEBP1			RGL2
SART3		LRP4	DCHS1		FAT2			DNAH10
SRRM2		FAM120A	TRIP12		USP31			TSHZ3
RPS6KA2		ZC3H13	ARFGEF2		CDH4			HTT
ESF1		CACHD1	NOTUM		MCM4			DNAH9
FERMT3		ADAMTS1	DNHD1		MACF1			NIPBL
PRPF4B		NIPBL	MAP7D1		ELK3			VPS13D
SORBS1		FLNB	TMEM131		SUPT16H			C20orf194
MCTP2		ARHGAP21	KDM6B		ZNF598			NAV3
UNC79		HTT	HDLBP		DNAH17			KIAA0556
ST13		PUM1	DNAH5		EML1			SLIT3
RNF111		WNK1	REV3L		USP34			TNKS1BP1
CLSTN1		PDS5A	OTOGL		RAB3GAP1			CHD6
KDM1A		DSG3	WDFY4		SON			ZC3H13
SMC5		TTLL5	ZNF469		MAPK8IP3			SON
TMEM245		ARFGEF1	PRUNE2		CACNA1C			KAT2B
NIPBL		USP4	AMMECR1L		UNC79			MYH10
ADCY9		MAP1B	DNAH1		SCAP			ITPR3
GIT1		NRP1	KIAA1522		ANO9			MED13L
EPHA2		RBBP8	WDR7		JAG2			STK32B
HELZ		TTC30A	NBEAL2		FLNB			DCAF11
ZBTB4		USP24	CASZ1		SOCS5			SVIL
HGS		SLC4A4	SEC16A		COL12A1			MYO10
ULK2			ESYT1		COL6A2			CDC42BPB
ACSS1			MAP1B		ANKFY1			PYGB
KCNMA1			CEMIP		BUB1			GLYR1
SLC12A4			UBR4		TAOK2			EPHA6
LRRFIP1			CNOT1		MAST4			C7orf25
SLU7			CHD7		ZNF202			KCNMA1
AGGF1			KIF13B		PABPC4
UTRN			SUPT16H		DSP
DAPK1			DSCAML1		CLUH
KIDINS220			TNS4		COL7A1
KIAA0319L			PCDH7		COL27A1
UBTF			CDC42BPB		TNFRSF21
CPEB1			DYNC2H1		RUNDC1
ZC3H13			HERC1		SPTBN1
DNAJC10			ITGA6		MMP12
HERC1			NOL6		UPF2
RNF220			RERE		PSMD1
FMNL2			GOLGA3		NR2F2
PPIP5K2			CDK1
CAMTA2			MAP2K7
PHIP			UTRN
SPAG9			CELSR1
ZFP36L2			MYO7B
TANC1			DSP
PPM1A			DOCK2
CRIM1			ACACB
TUBA1A			ZEB2
BAG5			FNDC1
DOCK1			XRCC5
PSMC6			PCDH17
GFPT2			PCNT
SEMA3F			CHD3
			MED13L
			COL6A3
			ANKHD1
			LMO7
			DIP2C
			NEDD9
			TRIM29
			SPARC
			HYDIN
			USP34
			TNRC18
			CROCC
			EYS
			ABCC1
			MYBBP1A
			ZNF609
			ASPH
